# Shuffle-Seq: *En masse* combinatorial encoding for *n*-way genetic interaction screens

**DOI:** 10.1101/861443

**Authors:** Atray Dixit, Olena Kuksenko, David Feldman, Aviv Regev

## Abstract

Genetic interactions, defined as the non-additive phenotypic impact of combinations of genes, are a hallmark of the mapping from genotype to phenotype. However, genetic interactions remain challenging to systematically test given the massive number of possible combinations. In particular, while large-scale screening efforts in yeast have quantified pairwise interactions that affect cell viability, or synthetic lethality, between all pairs of genes as well as for a limited number of three-way interactions, it has previously been intractable to perform the large screens needed to comprehensively assess interactions in a mammalian genome. Here, we develop Shuffle-Seq, a scalable method to assay genetic interactions. Shuffle-Seq leverages the co-inheritance of genetically encoded barcodes in dividing cells and can scale in proportion to sequencing throughput. We demonstrate the technical validity of Shuffle-Seq and apply it to screening for mechanisms underlying drug resistance in a melanoma model. Shuffle-Seq should allow screens of hundreds of millions of combinatorial perturbations and facilitate the understanding of genetic dependencies and drug sensitivities.
