## Supplementary Table 1 for "Shuffle-Seq: *En masse* combinatorial encoding for *n*-way genetic interaction screens"

### Sheet: Cost per n clones
Number of clones	10000000
		CRISPR screen	Shuffle-seq	Perturb-seq
Oligo Array Cost		4000	5000	4000		Longer oligos for Shuffle-seq for UTBs
Cloning Cost		500	500	500
Sequencing Verification		500	500	500
Virus Preparation		500	500	500
Tissue Culture		1000	1000	1000
Library Prep		50	3840	2000000	($10/rxn for PCR and $0.2/cell for Perturb-seq)
Sequencing Cost For sgRNA readout		10000	10000	1500		Sequencing Cost per Million Reads (Novaseq)	2
Sequencing Cost For RNA-seq readout		N/A	N/A	1000000
Total		16550	21340	3008000
